# Proteomic profile analysis of plasma and aqueous humor from glaucoma and non-glaucomatous patients

**DOI:** 10.1101/2024.04.11.588885

**Authors:** Carmen L. Pessuti, Chia-Ling Huang, Angela Banks, Nhi Vo, Lori Jennings, Joseph Loureiro, Kleber S. Ribeiro, Deise Fialho Costa, Heloisa Nascimento, Cristina Muccioli, Ivan Maynart Tavares, Alessandra G. Commodaro, Rubens Belfort, Christopher W. Wilson, Amy Chen, Ganesh Prasanna, VijayKrishna Raghunathan

**Author notes:** **Corresponding author(s):** VijayKrishna Raghunathan, Ph.D., Ophthalmology, BioMedical Research, Novartis, 22 Windsor St, Cambridge, MA, Massachusetts, 02139. *Email:*; Ganesh Prasanna, Ph.D., Ophthalmology, BioMedical Research, Novartis, 22 Windsor St, Cambridge, MA, Massachusetts, 02139. *Email:.

## Abstract

**Purpose:** Glaucoma, a multifactorial ocular neuropathy, can lead to irreversible vision loss. Diagnosis involves assessing optic cupping (increased cup-to-disc ratios) and structural changes (like retinal nerve fiber layer thinning) through clinical imaging. Elevated intraocular pressure (IOP) is commonly associated with glaucoma, but not always. However, understanding disease progression is hindered by limited access to donor ocular tissue and consistent clinical data. We hypothesize that the proteome of aqueous humor and plasma may be altered in disease and correlates with clinical parameters such as IOP and cup-to-disc ratios.

**Methods:** Aqueous humor (AH) and plasma samples were collected from 36 glaucoma patients (17 male, 19 female), and 35 non-glaucomatous control patients (16 male, 19 female) undergoing cataract surgery. The protein profile was compared using the SOMAscan® assay system for proteome profiling. From glaucomatous donors, correlations between IOP and cup-to-disc ratios to proteome differences were determined.

**Results:** Overall proteomics profiles between both AH and plasma were compared by combining all samples (glaucoma and non-glaucoma) and then performing correlation analyses. This study revealed similar protein abundance in the two biological fluids. Additionally, it identified different abundance of proteins in plasma and AH between glaucoma and non-glaucoma samples. The differential proteins identified were involved in pathways related to vascular integrity, inflammation, immune response, cell adhesion, and complement activation. Generally, glaucomatous AH showed higher protein levels. Neurofilament light chain (NEFL) protein correlated with elevated IOP and inflammatory markers, but not with cup-to-disc ratios.

**Conclusions:** Together, our data demonstrate that the proteins identified in this study from glaucomatous donors correspond to markers of neurodegeneration and those that may inhibit cell proliferation or disrupt vascular integrity.
