## Supplementary material for "Proteomic profile analysis of plasma and aqueous humor from glaucoma and non-glaucomatous patients": TableS1

### Sheet: Donor_Metadata
SubjectID	GENDER	AGE	EYE	DiseaseStatus	IOP	c.disc.ratio	Visual acuity
C-1	F	64	OE	cataract	NA	NA
C-20	F	66	OD	cataract	NA	NA
C-22	F	61	OD	cataract	NA	NA
C-24	F	65	OE	cataract	NA	NA
C-27	M	63	OD	cataract	NA	NA
C-29	F	80	OD	cataract	NA	NA
C-31	F	68	OD	cataract	NA	NA
C-32	F	29	OE	cataract	NA	NA
C-33	M	42	OE	cataract	NA	NA
C-34	M	76	OD	cataract	NA	NA
C-35	M	69	OE	cataract	NA	NA
C-36	F	78	OE	cataract	NA	NA
C-37	M	57	OD	cataract	NA	NA
C-38	F	82	OE	cataract	NA	NA
C-41	M	65	OD	cataract	NA	NA
C-42	M	79	OD	cataract	NA	NA
C-43	M	76	OE	cataract	NA	NA
C-44	F	65	OD	cataract	NA	NA
C-45	F	72	OD	cataract	NA	NA
C-46	F	64	OE	cataract	NA	NA
C-47	M	72	OD	cataract	NA	NA
C-48	F	58	OD	cataract	NA	NA
C-49	M	66	OE	cataract	NA	NA
C-50	M	59	OD	cataract	NA	NA
C-51	F	74	OE	cataract	NA	NA
C-52	F	65	OD	cataract	NA	NA
C-53	M	79	OE	cataract	NA	NA
C-54	F	65	OD	cataract	NA	NA
C-55	M	59	OD	cataract	NA	NA
C-56	M	75	OE	cataract	NA	NA
C-57	F	76	OD	cataract	NA	NA
C-58	M	60	OE	cataract	NA	NA
C-59	F	63	OE	cataract	NA	NA
C-60	M	66	OE	cataract	NA	NA
C-8	F	84	OE	cataract	NA	NA
G-1	F	62	OE	glaucoma	23	1	20/100
G-10	M	79	OD	glaucoma	14	0.8	20/50
G-11	M	78	OD	glaucoma	16	0.8	20/10
G-12	M	71	OE	glaucoma	18	1	cf 1mt
G-13	M	66		glaucoma	16	1	hm
G-15	M	76	OE	glaucoma	16	0.9	20/60
G-16	F	78	OD	glaucoma	13	0.9	20/40
G-17	F	82	OE	glaucoma	14	NA	20/60
G-18	M	62	OE	glaucoma	NA	NA	NA
G-19	M	82	OD	glaucoma	15	0.9	hm
G-20	M	71	OD	glaucoma	NA	NA	NA
G-21	F	18	OE	glaucoma	30	NA	NA
G-22	F	73	OD	glaucoma	NA	NA	NA
G-24	F	88	OD	glaucoma	16	0.8	cf 1mt
G-25	M	72	OD	glaucoma	16	0.9	20/200
G-26	F	76	OD	glaucoma	24	0.45	NA
G-27	M	72	OD	glaucoma	22	0.8	NA
G-28	M	65	OE	glaucoma	20	1	hm
G-29	M	69	OE	glaucoma	25	0.75	20/50
G-3	F	60	OE	glaucoma	22	1	hm
G-30	F	73	OE	glaucoma	NA	0.65	cf 1mt
G-31	F	68	OD	glaucoma	NA	0.75	cf 4mt
G-32	F	66	OD	glaucoma	13	NA	hm
G-33	M	63	OD	glaucoma	16	0.7	cf3mt
G-34	F	71	OD	glaucoma	14	0.8	20/80
G-35	F	77	OD	glaucoma	14	0.8	cf 1mt
G-36	F	80	OD	glaucoma	10	0.8	hm
G-37	F	65	OE	glaucoma	10	0.8	20/60
G-4	M	72	OE	glaucoma	55	1	hm
G-7	M	60	OE	glaucoma	14	0.9	20/40
G-8	M	72	OD	glaucoma	12	1	20/80
G-9	F	51	OD	glaucoma	12	1	20/40
