## Supplementary material for "Proteomic profile analysis of plasma and aqueous humor from glaucoma and non-glaucomatous patients": TableS3

### Sheet: Aqueous_humor_DE_proteins
SeqId	EntrezGeneSymbol	EntrezGeneID	TargetFullName	logFC	P.Value	adj.P.Val
anti-4480-59	C3	718	Complement C3b	1.43572	0.00193649	0.0470361
anti-3316-58	SERPIND1	3053	Heparin cofactor 2	1.10044	0.00125971	0.0377241
anti-12370-30	APOF	319	Apolipoprotein F	1.09188	0.00045185	0.025948
anti-6998-106	ASPH	444	Aspartyl/asparaginyl beta-hydroxylase	1.02012	0.00080155	0.032162
anti-2682-68	HSPD1	3329	60 kDa heat shock protein, mitochondrial	0.975729	0.00081834	0.0323616
anti-2638-12	CSF1R	1436	Macrophage colony-stimulating factor 1 receptor	0.871023	4.82858e-06	0.00319911
anti-7211-2	RNASE1	6035	Ribonuclease pancreatic	0.857053	0.00018807	0.0204522
anti-4924-32	MMP1	4312	Interstitial collagenase	0.820071	0.00115643	0.0357
anti-2681-23	HGF	3082	Hepatocyte growth factor	0.80929	0.00160349	0.0433977
anti-5028-59	CD163	9332	Scavenger receptor cysteine-rich type 1 protein M130	0.787146	0.00033047	0.0246339
anti-2900-53	CCL14	6358	C-C motif chemokine 14	0.779609	5.12574e-06	0.00319911
anti-2201-17	COL18A1	80781	Endostatin	0.724423	0.00132075	0.0387717
anti-2418-55	APOE	348	Apolipoprotein E	0.724112	0.00180822	0.046269
anti-10758-2	KERA	11081	Keratocan	0.723069	2.31502e-05	0.00738491
anti-11178-21	SVEP1	79987	Sushi, von Willebrand factor type A, EGF and pentraxin domain-containing protein 1	0.722528	0.00130908	0.0386663
anti-2888-49	C7	730	Complement component C7	0.706131	0.00139359	0.0399302
anti-3580-25	SERPINA1	5265	Alpha-1-antitrypsin	0.693086	0.00044958	0.025948
anti-8893-29	PARP1	142	Poly [ADP-ribose] polymerase 1	0.686358	0.00100358	0.0341192
anti-9380-2	PLA2G12B	84647	Group XIIB secretory phospholipase A2-like protein	0.680101	0.00015805	0.0199012
anti-7141-21	MGAT4B	11282	Alpha-1,3-mannosyl-glycoprotein 4-beta-N-acetylglucosaminyltransferase B	0.667497	0.0002776	0.0241926
anti-4923-79	AMH	268	Muellerian-inhibiting factor	0.654089	0.00158239	0.0433977
anti-10615-18	MPZ	4359	Myelin protein P0	0.628887	1.35769e-06	0.00216552
anti-6467-65	POGLUT1	56983	Protein O-glucosyltransferase 1	0.624897	0.00091817	0.0339212
anti-5015-15	PLA2G7	7941	Platelet-activating factor acetylhydrolase	0.623855	0.000212	0.0222309
anti-14133-93	IL1R2	7850	Interleukin-1 receptor type 2	0.619408	0.00121692	0.037089
anti-2966-65	CLEC11A	6320	Stem Cell Growth Factor-beta	0.614223	0.00059349	0.0276882
anti-3903-49	SNX4	8723	Sorting nexin-4	0.599168	0.00017944	0.0204522
anti-5636-10	MFAP4	4239	Microfibril-associated glycoprotein 4	0.598891	0.00048528	0.026387
anti-13655-34	NCL	4691	Nucleolin	0.594018	0.00099064	0.0341192
anti-5242-37	MAP2K4	6416	Dual specificity mitogen-activated protein kinase kinase 4	0.590057	0.00053446	0.0272522
anti-8955-60	GLT8D1	55830	Glycosyltransferase 8 domain-containing protein 1	0.589618	0.00103857	0.0345573
anti-9604-14	CDH11	1009	Cadherin-11	0.582376	2.74821e-06	0.00319911
anti-13474-40	GSTK1	373156	Glutathione S-transferase kappa 1	0.564653	0.00018506	0.0204522
anti-7251-64	C1QTNF3	114899	Complement C1q tumor necrosis factor-related protein 3	0.560679	3.97958e-06	0.00319911
anti-2967-8	VCAM1	7412	Vascular cell adhesion protein 1	0.555959	0.00156885	0.0433927
anti-11387-3	ATF6B		Cyclic AMP-dependent transcription factor ATF-6 beta	0.553303	0.00031757	0.0246068
anti-3284-75	BGN	633	Biglycan	0.544044	0.00039519	0.0258296
anti-8297-8	DNAJC10	54431	DnaJ homolog subfamily C member 10	0.538463	1.16637e-05	0.00620119
anti-2849-49	AIF1	199	Allograft inflammatory factor 1	0.533491	0.0009954	0.0341192
anti-4479-14	SERPING1	710	Plasma protease C1 inhibitor	0.530961	0.00025643	0.0241926
anti-6342-10	NPNT	255743	Nephronectin	0.529832	1.80189e-05	0.00712523
anti-6255-74	CPXM1	56265	Probable carboxypeptidase X1	0.528563	0.00052919	0.0272522
anti-13567-1	DPYSL2	1808	Dihydropyrimidinase-related protein 2	0.527319	0.00090844	0.0339212
anti-5657-28	ST3GAL1	6482	CMP-N-acetylneuraminate-beta-galactosamide-alpha-2,3-sialyltransferase 1	0.525793	0.00043451	0.025948
anti-6366-38	TXNDC15	79770	Thioredoxin domain-containing protein 15	0.510742	0.00186554	0.0463005
anti-5638-23	COLGALT1	79709	Procollagen galactosyltransferase 1	0.506971	0.00026379	0.0241926
anti-10391-1	ANGPTL3	27329	Angiopoietin-related protein 3	0.505097	0.00133673	0.0390015
anti-9747-48	MARK3	4140	MAP/microtubule affinity-regulating kinase 3	0.505066	0.00032476	0.0246339
anti-6393-63	HSP90B1	7184	Endoplasmin	0.504949	0.00161438	0.0433977
anti-8528-74	ISLR2	57611	Immunoglobulin superfamily containing leucine-rich repeat protein 2	-0.530617	0.00056589	0.0276303
anti-13124-20	ISLR2	57611	Immunoglobulin superfamily containing leucine-rich repeat protein 2	-0.547638	0.00029895	0.0243098
anti-6918-183	CCK	885	Cholecystokinin	-0.643164	0.00084287	0.0325251
anti-2764-20	FGF9	2254	Fibroblast growth factor 9	-0.661236	0.00175951	0.0455095
anti-6410-26	INSL4	3641	Early placenta insulin-like peptide	-0.663696	0.00047178	0.025948
anti-2763-66	FGF20	26281	Fibroblast growth factor 20	-0.858143	0.00061999	0.0280723
anti-4859-6	BMPR1A	657	Bone morphogenetic protein receptor type-1A	-1.83504	5.34857e-06	0.00319911

### Sheet: Plasma_DE_proteins
SeqId	EntrezGeneSymbol	EntrezGeneID	TargetFullName	logFC	P.Value	adj.P.Val
anti-3827-22	PAK6	56924	Serine/threonine-protein kinase PAK 6	1.32078	4.23845963927318e-05	0.0194036
anti-4220-39	FER	2241	Tyrosine-protein kinase Fer	1.23365	3.67098413727416e-05	0.0194036
anti-12703-6	NEK7		Serine/threonine-protein kinase Nek7	1.17526	0.000521482	0.0394138
anti-11105-171	ENO1	2023	Alpha-enolase	1.15343	0.000564323	0.0404613
anti-12641-3	INPP5B		Type II inositol 1,4,5-trisphosphate 5-phosphatase	1.0547	0.000231878	0.0264175
anti-5202-4	PPID	5481	Peptidyl-prolyl cis-trans isomerase D	1.01386	0.00035676	0.0342004
anti-5488-74	SRC	6714	Proto-oncogene tyrosine-protein kinase Src	0.972799	5.78258961218348e-05	0.0194036
anti-12558-3	UBASH3B	84959	Ubiquitin-associated and SH3 domain-containing protein B	0.966236	0.000129763	0.0194036
anti-4240-31	PKM2	5315	Pyruvate kinase PKM	0.854651	6.22192525357128e-05	0.0194036
anti-13654-1	ROCK2	9475	Rho-associated protein kinase 2	0.827398	4.32935936099842e-05	0.0194036
anti-2644-11	PRKCA	5578	Protein kinase C alpha type	0.817159	4.89864046475782e-05	0.0194036
anti-3363-31	CSK	1445	Tyrosine-protein kinase CSK	0.799982	0.00031485	0.0320544
anti-3453-87	LYN	4067	Tyrosine-protein kinase Lyn	0.791196	0.000313922	0.0320544
anti-12656-1	KLC1		Kinesin light chain 1	0.782773	0.000101691	0.0194036
anti-11816-84	JAK2	3717	Tyrosine-protein kinase JAK2	0.776573	0.000128048	0.0194036
anti-9078-207	SNTB1	6641	Beta-1-syntrophin	0.759535	0.000462019	0.0374705
anti-3381-24	LYN	4067	Tyrosine-protein kinase Lyn, isoform B	0.741686	0.000193445	0.0231409
anti-9952-57	TFAM	7019	Transcription factor A, mitochondrial	0.719734	0.000142225	0.0197828
anti-4179-57	YWHAB,YWHAE,YWHAG,YWHAH,YWHAQ,YWHAZ,SFN	7529, 7531, 7532, 7533, 10971, 7534, 2810	14-3-3 protein family	0.718672	4.62747644088608e-05	0.0194036
anti-5475-10	PRKCB	5579	Protein kinase C beta type (splice variant beta-II)	0.695048	0.000144702	0.0197828
anti-3441-64	GSK3A GSK3B	2931 2932	Glycogen synthase kinase-3 alpha/beta	0.68912	7.17091938330963e-05	0.0194036
anti-13615-60	NCK2	8440	Cytoplasmic protein NCK2	0.675765	0.000101068	0.0194036
anti-12869-68	DDX6		Probable ATP-dependent RNA helicase DDX6	0.669582	0.000117937	0.0194036
anti-5256-86	PDE5A	8654	cGMP-specific 3',5'-cyclic phosphodiesterase	0.666318	1.38532693112107e-05	0.0194036
anti-4294-16	SPHK1	8877	Sphingosine kinase 1	0.656179	0.000535401	0.0394138
anti-3845-51	DYNLRB1	83658	Dynein light chain roadblock-type 1	0.652941	1.41207960940172e-05	0.0194036
anti-12643-4	ARRB1	408	Beta-arrestin-1	0.637852	0.000272137	0.0295949
anti-12499-108	SH3GL2	6456	Endophilin-A1	0.634831	2.1772267317053e-05	0.0194036
anti-10364-6	SMAD2	4087	Mothers against decapentaplegic homolog 2	0.615283	0.000109533	0.0194036
anti-10870-32	SPAST	6683	Spastin	0.611955	0.000157004	0.0203045
anti-4903-72	PPP3CA PPP3R1	5530 5534	Calcineurin	0.607	9.98708935203217e-05	0.0194036
anti-13657-2	PNKP	11284	Bifunctional polynucleotide phosphatase/kinase	0.604957	0.000391229	0.0342004
anti-3866-7	SBDS	51119	Ribosome maturation protein SBDS	0.601887	0.00057809	0.0404613
anti-11458-30	PCBP1	5093	Poly(rC)-binding protein 1	0.599746	0.000527637	0.0394138
anti-10070-22	PLCG2	5336	1-phosphatidylinositol 4,5-bisphosphate phosphodiesterase gamma-2	0.594237	0.000107263	0.0194036
anti-5229-90	IMPDH1	3614	Inosine-5'-monophosphate dehydrogenase 1	0.587259	8.16776151607006e-05	0.0194036
anti-12687-2	DECR1	1666	2,4-dienoyl-CoA reductase, mitochondrial	0.582341	0.000121195	0.0194036
anti-12652-37	AHCYL1		Adenosylhomocysteinase 2	0.580283	0.00044864	0.0370586
anti-5275-28	VAV1	7409	Proto-oncogene vav	0.577188	0.000182242	0.0229481
anti-3392-68	AKT1 AKT2 AKT3	207 208 10000	RAC-alpha/beta/gamma serine/threonine-protein kinase	0.574764	2.95933186889935e-05	0.0194036
anti-3903-49	SNX4	8723	Sorting nexin-4	0.570472	0.000707261	0.0483463
anti-11421-10	EHD4	30844	EH domain-containing protein 4	0.565835	0.000371615	0.0342004
anti-3820-68	MAPKAPK2	9261	MAP kinase-activated protein kinase 2	0.560593	0.000393108	0.0342004
anti-9839-148	TIRAP	114609	Toll/interleukin-1 receptor domain-containing adapter protein	0.557993	0.000126172	0.0194036
anti-3210-1	METAP1	23173	Methionine aminopeptidase 1	0.551621	0.000574867	0.0404613
anti-5360-9	AKT2	208	RAC-beta serine/threonine-protein kinase	0.533125	0.000123576	0.0194036
anti-14090-23	DEF6		Differentially expressed in FDCP 6 homolog	0.526296	0.000246379	0.0274168
anti-13076-4	FXR1		Fragile X mental retardation syndrome-related protein 1	0.505381	0.000401178	0.0342792
anti-9360-33	EDIL3	10085	EGF-like repeat and discoidin I-like domain-containing protein 3	-0.543738	7.16325098219392e-05	0.0194036
anti-12715-30	DCP1B		mRNA-decapping enzyme 1B	-0.551016	0.000718403	0.0484163
anti-4880-21	GDF2	2658	Growth/differentiation factor 2	-0.663156	0.000449195	0.0370586
anti-6461-54	APOC3	345	Apolipoprotein C-III	-0.811278	7.02380748574961e-05	0.0194036
